# Determination of the factors responsible for host tropism of SARS-CoV-2-related bat coronaviruses

**DOI:** 10.1101/2023.04.13.536832

**Authors:** Shigeru Fujita, Yusuke Kosugi, Izumi Kimura, Kenzo Tokunaga, Jumpei Ito, Kei Sato

**Author notes:** Contributed equally to this study (Shigeru Fujita, Yusuke Kosugi). Corresponding author (Kei Sato). **Conflict of interest:** The authors declare that no competing interests exist.

## Abstract

Differences in host ACE2 genes may affect the host range of SARS-CoV-2-related coronaviruses (SC2r-CoVs) and further determine the tropism of host ACE2 for the infection receptor. However, the factor(s) responsible for determining the host tropism of SC2r-CoVs, which may in part be determined by the tropism of host ACE2 usage, remains unclear. Here, we use the pseudoviruses with the spike proteins of two Laotian SC2r-CoVs, BANAL-20-236 and BANAL-20-52, and the cells expressing ACE2 proteins of eight different Rhinolophus bat species, and show that these two spikes have different tropisms for Rhinolophus bat ACE2. Through structural analysis and cell culture experiments, we demonstrate that this tropism is determined by residue 493 of the spike and residues 31 and 35 of ACE2. Our results suggest that SC2r-CoVs exhibit differential ACE2 tropism, which may be driven by adaptation to different Rhinolophus bat ACE2 proteins.
