## Supplementary material for "Determination of the factors responsible for host tropism of SARS-CoV-2-related bat coronaviruses": Table S1

### Sheet: Sheet1
Table S1. Sequence used in this study
ACE2	ACCESSION
Rhinolophus affinis	MT394225.1
Rhinolophus cornutus	LC564973
Rhinolophus ferrumequinum	AB297479.1
Rhinolophus macrotis	GQ999932.1
Rhinolophus pearsonii	EF569964.1
Rhinolophus pusillus	GQ999938.1
Rhinolophus shameli	MZ851782.1
Rhinolophus sinicus	KC881004.1
Hamster	XM_005074209.3
Human	NM_021804.3
Pangolin	XM_017650263.2
CoVs	ACCESSION
BANAL-20-236	MZ937003.2
BANAL-20-103	MZ937001.1
BANAL-20-52	MZ937000.1
Wuhan-Hu-1	NC_045512.2
MP789 (MpCoV-GD)	MT121216.1
Guangdong/1/2019	EPI_ISL_410721
RShSTT200	EPI_ISL_852605
RShSTT182	EPI_ISL_852604
RaTG13	MN996532.2
GX-P2V	MT072864.1
GX-P5L	MT040335.1
GX-P4L	MT040333.1
GX-P1E (MpCoV-GX)	MT040334.1
GX-P5E	MT040336.1
Rc-kw8	LC663793.1
Rc-mk2	LC663959.1
Rc-o319	LC556375.1
Rc-os20	LC663958.1
PDF-2370	MT726044.1
PDF-2386	MT726043.1
PRD-0038	MT726045.1
BtKY72	KY352407.1
BM48-31	NC_014470.1
Khosta-1	MZ190137.1
Khosta-2	MZ190138.1
RhGB01	MW719567.1
Tor2	NC_004718.3
WIV1	KF367457.1
LYRa11	KF569996.1
