## Supplementary material for "Determination of the factors responsible for host tropism of SARS-CoV-2-related bat coronaviruses": Table S2

### Sheet: Sheet1
Table S2. Primers used in this study
Primer name	Primer sequence (5'-to-3')	Purpose
BANAL52 S-Fw	ctatagggcgaattgggtaccATGTTCGTCTTCCTC	Preparation of S expression plasmid
BANAL52 S-Rv	agctccaccgcggtggcggccgcTCATGTGTAGTGCAA	Preparation of S expression plasmid
BANAL236 S-Fw	ctatagggcgaattgggtaccATGTTGTTCTTCTTC	Preparation of S expression plasmid
BANAL236 S-Rv	agctccaccgcggtggcggccgcTCATGTGTAGTGGAG	Preparation of S expression plasmid
BANAL-52-Q493K-Fw	GTTATTTTCCACTTAAGTCATACGGATTCC	Preparation of S expression plasmid
BANAL-52-Q493K-Rv	GGAATCCGTATGACTTAAGTGGAAAATAAC	Preparation of S expression plasmid
BANAL-236-K493Q-Fw	GTTACTTCCCACTGCAATCATATGGATTCC	Preparation of S expression plasmid
BANAL-236-K493Q-Rv	GGAATCCATATGATTGCAGTGGGAAGTAAC	Preparation of S expression plasmid
R_pusillus_inf-Fw	ctagcctcgaggtttggatccgccaccATGTCAGGC	Preparation of ACE2 expression plasmid
ACE2_univr_inf-Rv	agtttaaacactagtacgcgtCTACTTGTCATCGTC	Preparation of ACE2 expression plasmid
R_macrotis_inf-Fw	ctagcctcgaggtttggatccgccaccATGTCAGGC	Preparation of ACE2 expression plasmid
R_pusillus_D31K_E35K-Fw	AAATTTTTGAACAAGTTTAACTCCAAAGCTGAAGACCTG	Preparation of ACE2 expression plasmid
R_pusillus_D31K_E35K-Rv	CAGGTCTTCAGCTTTGGAGTTAAACTTGTTCAAAAATTT	Preparation of ACE2 expression plasmid
R_macrotis_K31D_K35E-Fw	AAATTTTTGGACGACTTTAACTCTGAAGCTGAAGACCTG	Preparation of ACE2 expression plasmid
R_macrotis_K31D_K35E-Rv	CAGGTCTTCAGCTTCAGAGTTAAAGTCGTCCAAAAATTT	Preparation of ACE2 expression plasmid
